# Integrative dissection of gene regulatory elements at base resolution

**DOI:** 10.1101/2022.10.05.511030

**Authors:** Zeyu Chen, Nauman Javed, Molly Moore, Jingyi Wu, Michael Vinyard, Luca Pinello, Fadi J. Najm, Bradley E. Bernstein

**Author notes:** These authors contributed equally (Zeyu Chen, Nauman Javed).

## Abstract

Although vast numbers of putative gene regulatory elements have been cataloged, the sequence motifs and individual bases that underlie their functions remain largely unknown. Here we combine epigenetic perturbations, base editing, and deep learning models to dissect regulatory sequences within the exemplar immune locus encoding CD69. Focusing on a differentially accessible and acetylated upstream enhancer, we find that the complementary strategies converge on a ∼170 base interval as critical for CD69 induction in stimulated Jurkat T cells. We pinpoint individual cytosine to thymine base edits that markedly reduce element accessibility and acetylation, with corresponding reduction of CD69 expression. The most potent base edits may be explained by their effect on binding competition between the transcriptional activator GATA3 and the repressor BHLHE40. Systematic analysis of GATA and bHLH/Ebox motifs suggests that interplay between these factors plays a general role in rapid T cell transcriptional responses. Our study provides a framework for parsing gene regulatory elements in their endogenous chromatin contexts and identifying operative artificial variants.

**Highlights:**

- Base editing screens and deep learning pinpoint sequences and single bases affecting immune gene expression
- An artificial C-to-T variant in a regulatory element suppresses CD69 expression by altering the balance of transcription factor binding
- Competition between GATA3 and BHLHE40 regulates inducible immune genes and T cell states
