## Supplemental Table 1 for "Integrative dissection of gene regulatory elements at base resolution"

### Sheet: 工作表1
Table S1 CD69 dCas9-KRAB sgRNAs
sgRNA name	sgRNA sequence
sg#1.1	TCTAACCACACTGAAATGGG
sg#1.2	AGCCCACAGGTGCATCAGAG
sg#2.1	GTGGGAACTCAGGAGCACAG
sg#2.2	GGTGCAAGGAGACCATCAAG
sg#3.1	ACCATGAAAACTGCTAGAGG
sg#3.2	TCCGTCTGAGAAAGAGACAG
sg#4.1	AGGTAACCATGAGTAAACGG
sg#4.2	TTAGGTAAAGTACTCAGACA
