## Supplemental Table 2 for "Integrative dissection of gene regulatory elements at base resolution"

### Sheet: CD69_ROI3-4_library_targets
Table S2 CD69_CRE3_4_library_targets
Name	sgRNA sequence 20bp	Strand
CD69-BE-1	TCCGTCTGAGAAAGAGACAG	+
CD69-BE-2	ACCATGAAAACTGCTAGAGG	-
CD69-BE-3	AGTACCATGAAAACTGCTAG	-
CD69-BE-4	TGAATGCCTTACATCAAATG	-
CD69-BE-5	ATGCCTTCAATTATATGGAA	+
CD69-BE-6	CACACACATCTAGTGTGCAC	+
CD69-BE-7	TACTAAGACTCATTTGCTCA	+
CD69-BE-8	TATGCCTTCAATTATATGGA	+
CD69-BE-9	AAACTGCTAGAGGTGGTTGT	-
CD69-BE-10	AAAGTTCCTCATTTGATGTA	+
CD69-BE-11	TCCTCTGTCTCTTTCTCAGA	-
CD69-BE-12	ACTCCCTTCCATATAATTGA	-
CD69-BE-13	TATGGAAGGGAGTGACAGTT	+
CD69-BE-14	CACATCCATTAACTTGATTA	-
CD69-BE-15	ATATTATGCCTTCAATTATA	+
CD69-BE-16	AGGTAACCATGAGTAAACGG	+
CD69-BE-17	TAAACAATTCAAAAACACAA	-
CD69-BE-18	GCAGTGTGGGAGAGATTTGG	+
CD69-BE-19	AAGGTAACCATGAGTAAACG	+
CD69-BE-20	ACCTAGGAAATGCCTCCAGG	+
CD69-BE-21	TGTCTTAGGTCGGAAGTCTG	-
CD69-BE-22	GGCTTAGAGAAATTAGTGCG	+
CD69-BE-23	GAGGCTTAGAGAAATTAGTG	+
CD69-BE-24	AGAGGGTCAAGATGCAGTGT	+
CD69-BE-25	TTAGGTAAAGTACTCAGACA	-
CD69-BE-26	TAGCATAGTAGCCCAGACCC	-
CD69-BE-27	TCAGAAAGGAAGTAAAGATG	+
CD69-BE-28	TAGAGGGTCAAGATGCAGTG	+
CD69-BE-29	TTCTACATATAAGGTCACAC	-
CD69-BE-30	CTGAGAAAATAGTATAGCCG	+
CD69-BE-31	GAAATTCCAGAGAAAAACAA	+
CD69-BE-32	CACACAGATCCACAGGAAGT	-
CD69-BE-33	ACTGCTTATCCCACTTCCTG	+
CD69-BE-34	GGGTGAATTAGGTTTCTGAA	+
CD69-BE-35	GCACTAATTTCTCTAAGCCT	-
CD69-BE-36	AAAGACTTGAAGAGGACAGA	-
CD69-BE-37	GACCTTATATGTAGAATCCA	+
CD69-BE-38	AACCTAATTCACCCACTGAA	-
CD69-BE-39	ACATATAAGGTCACACAGGA	-
CD69-BE-40	TGCAGTGTGGGAGAGATTTG	+
CD69-BE-41	TGCTTGTGTACACACAAGCT	+
CD69-BE-42	TTAGGTGCACACAGATCCAC	-
CD69-BE-43	TGTGTGCACCTAACATACCT	+
CD69-BE-44	TGAGCTTGGAAAGTGTGAGC	+
CD69-BE-45	GAGAAATTAGTGCGGGGACA	+
CD69-BE-46	TTACCGTAAAGGGTCAATGA	+
CD69-BE-47	GAAAGGGGTTTGCTTGCACA	-
CD69-BE-48	ACTTGAAGAGGACAGAAGGT	-
CD69-BE-49	TCCAGGGTGAGACGTCAGAA	+
CD69-BE-50	AAAACAAAGGAAAGTGTAGA	+
CD69-BE-51	ACCTCTTTATAAAACACAGA	+
CD69-BE-52	AATTAGTGCGGGGACAAGGT	+
CD69-BE-53	TTTCAGATGTTCCATTGAAG	-
CD69-BE-54	AATTTGCATTAATTTGAGAG	-
CD69-BE-55	GGAAATCCCCCGTTTACTCA	-
CD69-BE-56	TAAGAGAACTAAACCCATCA	-
CD69-BE-57	AGGCTTAGAGAAATTAGTGC	+
CD69-BE-58	GTCCCAGAATGTCATCCACC	-
CD69-BE-59	AGAGATGAGCAGTTTGTCTC	-
CD69-BE-60	TGACCTTATATGTAGAATCC	+
CD69-BE-61	GAAAGTTCAAAGACTTGAAG	-
CD69-BE-62	AAAAACACAAAGGCACCTGC	-
CD69-BE-63	ATGTTGTATATGGATAAGTC	-
CD69-BE-64	TGAAACACAAAAAATGAGCT	+
CD69-BE-65	AAAATGTATCCAATTGTACT	+
CD69-BE-66	TTGTCTCCGGAAATTGTCTT	-
CD69-BE-67	GCACACAGATCCACAGGAAG	-
CD69-BE-68	CATACCTAGGAAATGCCTCC	+
CD69-BE-69	CTCCGGAAATTGTCTTAGGT	-
CD69-BE-70	TATCAGACAGCTGCAGCAGC	+
CD69-BE-71	TTATTGTGGTTAGCCCTGAT	+
CD69-BE-72	GAGACTACTCTCAAAGATAA	+
CD69-BE-73	ACATGGAAGCAAACTTATTG	+
CD69-BE-74	AAAAACAAAGGAAAGTGTAG	+
CD69-BE-75	TCCACCTGGAGGCATTTCCT	-
CD69-BE-76	TTTAAGGTAGGCCGGGGTCT	+
CD69-BE-77	CTCCAGGTGGATGACATTCT	+
CD69-BE-78	CTTATTGTGGTTAGCCCTGA	+
CD69-BE-79	AGGCATTTCCTAGGTATGTT	-
CD69-BE-80	GGTTGGAAAGTGTTTAAAAC	-
CD69-BE-81	GCCTACCTTAAAATTCTATA	-
CD69-BE-82	GAAGGTAACCATGAGTAAAC	+
CD69-BE-83	TTAAGAGAACTAAACCCATC	-
CD69-BE-84	AAACAAGATCCAAGTACAAT	-
CD69-BE-85	CGTGTAGAGATATGTTTCTT	-
CD69-BE-86	TTTCTAACTTTCCTCTTCAA	+
CD69-BE-87	TGAAGGTAACCATGAGTAAA	+
CD69-BE-88	TTTGAATTGTTTACCGTAAA	+
CD69-BE-89	GATGCAGTGTGGGAGAGATT	+
CD69-BE-90	GTCTCCAAAAATGTTGTATA	-
CD69-BE-91	TTCCTTTCAGTGGGTGAATT	+
CD69-BE-92	CACCCTGGATTCTACATATA	-
CD69-BE-93	TTAATGCAAATTACACAAAT	+
CD69-BE-94	AAGGTTGGCAAAAGTCTTTC	+
CD69-BE-95	CAAAGTGTGCAGAGAAGGTG	+
CD69-BE-96	GCAAAGTGTGCAGAGAAGGT	+
CD69-BE-97	TGCAAAGTGTGCAGAGAAGG	+
CD69-BE-98	TCCTTTCTGACGTCTCACCC	-
CD69-BE-99	AGATGCAAAGTGTGCAGAGA	+
CD69-BE-coding1	AGAGAACAGCTCTTTGCATC	-
CD69-BE-coding2	ACACAGGACAGGAACTTGGA	+
